# A meta-analysis of rice phosphoproteomics data to understand variation in cell signalling across the rice pan-genome

**DOI:** 10.1101/2023.11.17.567512

**Authors:** Kerry A Ramsbottom, Ananth Prakash, Yasset Perez Riverol, Oscar Martin Camacho, Zhi Sun, Deepti J. Kundu, Emily Bowler-Barnett, Maria Martin, Jun Fan, Dmytro Chebotarov, Kenneth L McNally, Eric W Deutsch, Juan Antonio Vizcaíno, Andrew R Jones

## Abstract

Phosphorylation is the most studied post-translational modification, and has multiple biological functions. In this study, we have re-analysed publicly available mass spectrometry proteomics datasets enriched for phosphopeptides from Asian rice (*Oryza sativa*). In total we identified 15,522 phosphosites on serine, threonine and tyrosine residues on rice proteins.

We identified sequence motifs for phosphosites, and link motifs to enrichment of different biological processes, indicating different downstream regulation likely caused by different kinase groups. We cross-referenced phosphosites against the rice 3,000 genomes, to identify single amino acid variations (SAAVs) within or proximal to phosphosites that could cause loss of a site in a given rice variety. The data was clustered to identify groups of sites with similar patterns across rice family groups, for example those highly conserved in Japonica, but mostly absent in Aus type rice varieties - known to have different responses to drought. These resources can assist rice researchers to discover alleles with significantly different functional effects across rice varieties.

The data has been loaded into UniProt Knowledge-Base - enabling researchers to visualise sites alongside other data on rice proteins e.g. structural models from AlphaFold2, PeptideAtlas and the PRIDE database - enabling visualisation of source evidence, including scores and supporting mass spectra.
