## Supplementary Data Files 1-4 for "A meta-analysis of rice phosphoproteomics data to understand variation in cell signalling across the rice pan-genome": Supplementary Data File 1 - All_motifs.xlsx

### Sheet: Supplementary Data File 1 - All
Category	motif	score	fg.matches	fg.size	bg.matches	bg.size	fold.increase
GSB	.....P.[ST]P.K....	622.725	35	6518	44	181810	22.188
GSB	....R..[ST]P......	615.305	247	6483	802	181766	8.63494
GSB	.......[ST]PR.....	322.829	192	6236	683	180964	8.15768
GSB	.......[ST]P.R....	323.607	177	6044	636	180281	8.30121
GSB	......R[ST]P......	321.42	145	5867	549	179645	8.08714
GSB	.......[ST]PK.....	320.125	112	5722	423	179096	8.28735
GSB	..L.R..[ST].......	615.305	224	5610	1097	178673	6.50335
GSB	.....P.[ST]P......	315.341	143	5386	750	177576	6.28627
GSB	....RS.[ST]F......	623.573	27	5243	55	176826	16.5565
GSB	......G[ST]P......	314.205	114	5216	629	176771	6.14225
GSB	....RS.[ST].......	615.305	128	5102	1104	176142	4.0028
GSB	.......[ST]P...K..	313.811	65	4974	321	175038	7.12582
GSB	.......[ST]P......	307.653	652	4909	6489	174717	3.57612
GSB	....R..[ST]F......	319.396	73	4257	371	168228	7.77577
GSB	.......[ST]DDE....	625.884	61	4184	121	167857	20.2252
GSB	....R..[ST].D.....	314.498	65	4123	447	167736	5.91587
GSB	.......[ST]D.E....	615.305	120	4058	735	167289	6.73053
GSB	....R..[ST].......	307.653	476	3938	7067	166554	2.84873
GSB	.....S.[ST]F......	615.305	66	3462	621	159487	4.8961
GSB	......G[ST]...R...	314.336	51	3396	649	158866	3.67611
GSB	.......[ST]DDD....	330.345	33	3345	112	158217	13.9365
GSB	......G[ST].......	307.653	358	3312	10724	158105	1.59361
GSB	......D[ST]D......	318.999	60	2954	560	147381	5.34557
GSB	..L.K..[ST].......	321.612	81	2894	876	146821	4.69106
GSB	.......[ST].D....K	318.83	51	2813	482	145945	5.48962
GSB	....H.D[ST].......	318.817	32	2762	220	145463	7.66048
GSB	.......[ST]FR.....	318.244	36	2730	254	145243	7.54052
GSB	.......[ST]D.D....	323.005	58	2694	522	144989	5.97991
GSB	.......[ST].DE....	25.1778	52	2636	641	144467	4.44599
GSB	.K.N...[ST].......	19.2545	28	2584	321	143826	4.8551
GSB	.......[ST]F..R...	24.6567	35	2556	261	143505	7.52894
GSB	.......[ST]SP.....	26.7063	80	2521	1162	143244	3.9119
GSB	.......[ST]E.E....	24.4642	58	2441	792	142082	4.2626
GSB	K....G.[ST].......	18.2907	36	2383	528	141290	4.04256
GSB	....HS.[ST].......	20.8646	28	2347	315	140762	5.33114
GSB	.....R.[ST]..P....	18.179	31	2319	412	140447	4.55697
GSB	.......[ST].G.....	11.5816	254	2288	9920	140035	1.56712
GSB	......D[ST].E.....	21.7047	39	2034	468	130115	5.33083
GSB	.......[ST].D.....	11.4854	184	1995	6984	129647	1.71212
GSB	......H[ST].......	11.2612	93	1811	2863	122663	2.20017
GSB	.....S.[ST].......	9.84978	264	1718	12447	119800	1.47902
GSB	.......[ST]F......	9.45596	99	1454	3705	107353	1.97286
GSB	.......[ST].E.....	7.18026	149	1355	7265	103648	1.56882
GSB	......D[ST].......	7.79036	113	1206	5198	96383	1.73738
GSB	....HV.[ST].......	15.3904	21	1093	191	91185	9.17253
GS	.....P.[ST]P......	321.189	189	3306	1089	181810	9.5444
GS	....R..[ST]P......	319.476	129	3117	738	180721	10.1346
GS	.......[ST]PR.....	319.59	105	2988	595	179983	10.6298
GS	.......[ST]PK.....	318.677	79	2883	439	179388	11.1972
GS	.......[ST]P.R....	317.744	84	2804	542	178949	9.8908
GS	..L.R..[ST].......	615.305	142	2720	1097	178407	8.49033
GS	......R[ST]P......	317.175	72	2578	484	177310	10.2315
GS	.......[ST]P.....R	314.162	58	2506	459	176826	8.91621
GS	....R..[ST]F......	322.306	62	2448	426	176367	10.4855
GS	.......[ST]P......	307.653	401	2386	6980	175941	4.23629
GS	....R..[ST].P.....	313.835	45	1985	492	168961	7.78526
GS	.......[ST]DDE....	624.745	45	1940	121	168469	32.2958
GS	....R..[ST].......	307.653	310	1895	8158	168348	3.3758
GS	.......[ST]D.D....	615.305	73	1585	743	160190	9.92979
GS	.......[ST]D.E....	615.305	71	1512	703	159447	10.6504
GS	.......[ST]F..R...	321.648	41	1441	351	158744	12.868
GS	..L.K..[ST].......	318.211	48	1400	939	158393	5.7834
GS	.......[ST]FR.....	321.461	33	1352	291	157454	13.2068
GS	......G[ST]D......	21.3319	25	1319	515	157163	5.78413
GS	.......[ST].DE....	24.8373	39	1294	741	156648	6.37143
GS	K..D...[ST].......	19.3625	27	1255	572	155907	5.86394
GS	.....S.[ST]F......	18.847	28	1228	529	155335	6.69535
GS	......D[ST].......	11.9935	126	1200	8269	154806	1.96573
GS	......G[ST].......	12.7196	147	1074	10641	146537	1.88485
GS	.K.....[ST].G.....	15.1686	22	927	500	135896	6.4503
GS	......H[ST].......	7.59512	52	905	3304	135396	2.35462
GS	.......[ST].E.....	7.93558	99	853	8425	132092	1.81967
GS	.......[ST].DD....	16.5485	27	754	600	123667	7.38066
GS	......R[ST].......	6.03647	83	727	8079	123067	1.73911
GS	....H..[ST].......	6.17498	39	644	2867	114988	2.42887
GS	....K..[ST].......	6.67609	64	605	5941	112121	1.99642
GS	......P[ST].......	7.06339	77	541	8037	106180	1.88037
GS	.......[ST]D......	7.20762	52	464	4879	98143	2.25431
G	....R..[ST]P......	317.76	68	1075	804	181810	14.3042
G	.......[ST]PK.....	317.28	45	1007	479	181006	16.8865
G	.......[ST]PR.....	314.848	47	962	684	180527	12.8946
G	.......[ST]P.R....	316.012	43	915	605	179843	13.9696
G	..L.R..[ST].......	321.148	64	872	1097	179238	11.9919
G	.......[ST]P......	307.653	206	808	8754	178141	5.18816
G	....R..[ST]F......	317.555	29	602	426	169387	19.1546
G	....R..[ST].......	307.653	123	573	8654	168961	4.19102
G	.......[ST]DD.....	319.538	32	450	778	160307	14.6525
G	.......[ST]F......	307.653	62	418	6216	159529	3.80666
G	.......[ST].D.....	10.2481	52	356	8131	153313	2.75415
G	.......[ST]D.E....	22.0436	22	304	703	145182	14.9454
G	....K..[ST].......	7.3652	41	282	8198	144479	2.56231
G	.......[ST]...R...	6.42854	35	241	7697	136281	2.57137

### Sheet: Column headers
Category	Phosphosite category; GSB "Gold, Silver and Bronze", GS "Gold and Silver", G "Gold only"
motif	Enriched phosphosite motif
score	rmotifx score: calculated by taking the sum of the negative log probabilities used to fix each position of the motif. Higher motif scores typically correspond to motifs that are more statistically significant as well as more specific
fg.matches	Frequency of sequences matching this motif in the foreground set
fg.size	Total number of foreground sequences
bg.matches	Frequency of sequences matching this motif in the background set
bg.size	Total number of background sequences
fold.increase	An indicator of the enrichment level of the extracted motifs. Specifically, it is calculated as (foreground matches/foreground size)/(background matches/background size).
