## Supplementary Data Files 1-4 for "A meta-analysis of rice phosphoproteomics data to understand variation in cell signalling across the rice pan-genome": Supplementary Data File 4 - Figure_4b_heatmap_clusters.xlsx

### Sheet: Supplementary Data File 4 - Fig
Combined_annotation	jap_family_ref_freq	ind_family_ref_freq	admx_family_ref_freq	aus_family_ref_freq	Cluster_no
Similar to OSIGBa0147J19.13 protein.:_548	1	1	0.980583	1	Cluster 5
Yos1-like domain containing protein.:_32	1	1	0.980583	1	Cluster 5
DEAD-like helicase, N-terminal domain containing protein.:PF00270.22;DEAD;Domain_44	1	1	0.980583	1	Cluster 5
Peptidase, trypsin-like serine and cysteine domain containing protein.:_59	1	1	0.980583	1	Cluster 5
:SDRLK-3;S-Domain receptor like kinase-3;S-Domain receptor like kinase-3, Response to Xanthomonas oryzae pv. oryzae in resistant rice genotypes, Response to R. solani:PF00954.13;S_locus_glycop;Family_614	1	1	0.961165	0.975124	Cluster 5
Conserved hypothetical protein.:PF00564.17;PB1;Domain_338	1	1	1	0.9801	Cluster 5
:eIF4G, tsv1;eukaryotic translation initiation factor 4 gamma;Translation initiation factor 4G, Resistance to Rice tungro spherical virus:PF02847.10;MA3;Family_712	1	1	0.980583	0.99005	Cluster 5
Similar to H0322F07.6 protein.:PF10058.2;DUF2296;Family_218	1	1	0.980583	1	Cluster 5
ADC2;ARGININE DECARBOXYLASE 2:ADC2, ADCa, OsAdc2;ARGININE DECARBOXYLASE 2, Arginine decarboxylase a, Arginine decarboxylase 2;Arginine decarboxylase , Stress response:PF02784.9;Orn_Arg_deC_N;Domain_390	1	1	1	0.955224	Cluster 5
PF03000.7;NPH3;Family_515	1	1	0.980583	1	Cluster 5
Similar to Ubiquitin fusion degradation 1-like.:PF03152.7;UFD1;Family_239	1	1	0.980583	1	Cluster 5
Nucleotide-binding, alpha-beta plait domain containing protein.:PF00076.15;RRM_1;Domain_214	1	1	0.980583	1	Cluster 5
Similar to SPRY domain containing protein.:PF00622.21;SPRY;Family_148	1	1	0.970874	1	Cluster 5
Similar to patellin-5.:PF03765.8;CRAL_TRIO_N;Domain_2	1	1	0.980583	1	Cluster 5
Nucleotide-binding, alpha-beta plait domain containing protein.:PF00076.15;RRM_1;Domain_255	1	1	0.980583	1	Cluster 5
CHX10;CATION/H+ EXCHANGER 10Hypothetical conserved gene.:PF00999.14;Na_H_Exchanger;Family_670	1	1	0.980583	1	Cluster 5
SANT, eukarya domain containing protein.:PF00249.24;Myb_DNA-binding;Domain_658	1	1	0.980583	1	Cluster 5
ACA11;CA2+-ATPASE 11:ACA11, osACA11, OsACA6, OsACA5;CA2+-ATPASE 11, Ca2+ P-Type ATPase 11;P-type IIB Ca(2+) ATPase, Stress tolerance:PF00689.14;Cation_ATPase_C;Family_16	1	1	0.980583	1	Cluster 5
PRP38 family protein.:PF03371.8;PRP38;Family_245	1	1	1	0.9801	Cluster 5
VQ11;VQ MOTIF-CONTAINING PROTEIN 11VQ domain containing protein.:PF05678.7;VQ;Motif_20	1	0.999675	0.980583	1	Cluster 5
SODCC1;CYTOSOLIC SUPEROXIDASE DISMUTASEPF00080.13;Sod_Cu;Domain_6	1	0.999675	0.980583	1	Cluster 5
Similar to Receptor protein kinase.:PF01657.10;DUF26;Family_319	0.986815	0.986363	0.92233	0.741294	Cluster 5
Hypothetical conserved gene.:PF11995.1;DUF3490;Family_789	0.999462	1	0.980583	1	Cluster 5
HD3B;HEADING DATE 3B:HD3B, Hd17, EF7, Ef7, OsELF3-1, OsELF3, ELF3_chr.6;HEADING DATE 3B, HEADING DATE 17, EARLINESS 7, EARLY FLOWERING 3-1;Homolog of the Arabidopsis EARLY FLOWERING 3 protein, Photoperiodic flowering, Short-day/long-day promotion:_362	0.998387	0.997724	0.980583	1	Cluster 5
AGO1C;ARGONAUTE 1C:OsAGO1, AGO1;Argonaute1;Component of the RNA-induced silencing complex (RISC), osa-miR168a target gene, Regulation of seed vigor:PF08699.3;DUF1785;Domain_966	0.997368	0.996594	0.980583	0.935323	Cluster 5
Galactose oxidase/kelch, beta-propeller domain containing protein.:PF07646.8;Kelch_2;Repeat_468	1	0.999024	0.980583	1	Cluster 5
Similar to Receptor protein kinase.:PF01657.10;DUF26;Family_322	0.98751	0.986363	0.92233	0.741294	Cluster 5
USP42;UNIVERSAL STRESS PROTEIN 42Rossmann-like alpha/beta/alpha sandwich fold domain containing protein.:PF00582.19;Usp;Domain_26	1	0.998596	1	0.9801	Cluster 5
PF01230.16;HIT;Domain_22	1	0.997946	0.951456	0.810945	Cluster 5
Similar to predicted protein.:PF11732.1;Thoc2;Family_1698	0.957895	0.955618	0.854369	0.686567	Cluster 5
Sugar/inositol transporter domain containing protein.:PF00083.17;Sugar_tr;Family_570	0.997368	0.999675	0.970874	1	Cluster 5
LCS;LOW CS ACCUMULATION:HAK1, OsHAK1;HIGH-AFFINITY POTASSIUM(K+) TRANSPORTER 1, High-affinity Potassium(K+) Transporter 1, Potassium transporter 1;Potassium transporter, Potassium mediated growth, Salt tolerance:PF02705.9;K_trans;Family_693	0.997368	1	0.980583	1	Cluster 5
ACBP6;ACYL-COA-BINDING PROTEIN 6:OsACBP6;Acyl-CoA-binding protein 6;Acyl-CoA-binding protein , Peroxisomal beta-oxidation, Lipid metabolism, Stress response:PF07646.8;Kelch_2;Repeat_496	0.997368	1	0.980583	1	Cluster 5
Similar to Adenylyl cyclase associated protein.:PF08603.4;CAP_C;Family_219	0.997368	0.992709	0.980583	1	Cluster 5
Hypothetical conserved gene.:PF01480.10;PWI;Family_458	0.994737	0.999675	0.970874	1	Cluster 5
Conserved hypothetical protein.:_552	0.994737	1	1	0.845771	Cluster 5
Hypothetical conserved gene.:PF01480.10;PWI;Family_680	0.994737	1	0.970874	1	Cluster 5
Endonuclease/exonuclease/phosphatase domain containing protein.:PF03372.16;Exo_endo_phos;Domain_185	0.994737	1	0.970874	1	Cluster 5
ETG1;E2F TARGET GENE 1Similar to ETG1 (E2F TARGET GENE 1).:PF09739.2;DUF2044;Family_155	1	0.992657	0.980583	0.955224	Cluster 5
PF00076.15;RRM_1;Domain_130	0.992361	1	0.970874	1	Cluster 5
Prefoldin domain containing protein.:PF01920.13;Prefoldin_2;Family_123	0.995756	0.98576	0.970874	0.910448	Cluster 5
RNA helicase.:PF00270.22;DEAD;Domain_503	0.984211	0.973242	0.951456	0.955224	Cluster 5
BZIP40;b-ZIP TRANSCRIPTION FACTOR 40Similar to G-box-binding factor 4.:PF00170.14;bZIP_1;Family_17	1	0.987287	0.990291	0.9801	Cluster 5
:OsRINGC2-1;Oryza sativa RING finger protein C2 type-1;RING-C2 type protein, E3 ligase:_295	1	0.986273	0.980583	1	Cluster 5
Conserved hypothetical protein.:_238	0.835061	0.820454	0.68932	0.0348259	Cluster 4
ACBP6;ACYL-COA-BINDING PROTEIN 6:OsACBP6;Acyl-CoA-binding protein 6;Acyl-CoA-binding protein , Peroxisomal beta-oxidation, Lipid metabolism, Stress response:PF07646.8;Kelch_2;Repeat_501	1	0.983829	0.990291	1	Cluster 5
ERF7;ETHYLENE RESPONSE FACTOR 7Similar to TINY-like protein (AP2 domain containing protein RAP2.10) (Fragment).:PF00847.13;AP2;Domain_181	0.983091	1	1	1	Cluster 5
Similar to immediate-early protein RSP40.:_197	1	0.983089	1	1	Cluster 5
Zinc finger, LIM-type domain containing protein.:PF00412.15;LIM;Domain_196	0.960526	0.977819	0.854369	0.223881	Cluster 4
Conserved hypothetical protein.:_60	0.989474	0.971426	0.951456	0.562189	Cluster 5
Similar to predicted protein.:PF00635.19;Motile_Sperm;Domain_150	0.981579	1	1	1	Cluster 5
Similar to Ankyrin-kinase.:PF00023.23;Ank;Repeat_17	0.980492	0.999024	1	1	Cluster 5
MSL13;MYB/SANT-LIKE 13:OsGT&gamma;-1, OsGTgamma-1;GT factor gamma-1;Trihelix DNA binding domain containing protein, Regulation of stress tolerance, Salt tolerance:_65	0.981391	1	0.980583	1	Cluster 5
PF10475.2;DUF2450;Family_489	0.979733	1	1	1	Cluster 5
Conserved hypothetical protein.:_247	1	0.978344	0.912621	0.850746	Cluster 5
Conserved hypothetical protein.:_115	0.977948	1	1	1	Cluster 5
UBP14-2;UBIQUITIN-SPECIFIC PROCESSING PROTEASE 14-2PF00443.22;UCH;Family_1007	0.934211	0.91164	0.932039	0.437811	Cluster 5
HMGB707;HIGH MOBILITY GROUP PROTEIN B707:OsHMGB707;high mobility group B707 protein;High mobility group (HMG) protein, Regulation of drought tolerance:PF00505.12;HMG_box;Domain_68	0.976316	1	0.990291	1	Cluster 5
PF02151.12;UVR;Family_125	1	0.9761	1	1	Cluster 5
PAP90;PSII AUXILIARY PROTEIN ~90 KDA:OsPAP90;PSII auxiliary protein 90 kDa;Photosystem II (PSII) auxiliary protein, Regulation of D1 protein stability of PSII:_160	0.975	1	1	1	Cluster 5
Protein of unknown function DUF506, plant family protein.:PF04720.5;DUF506;Family_230	0.974315	1	1	1	Cluster 5
Hypothetical conserved gene.:PF12274.1;DUF3615;Family_187	0.970327	0.998271	0.970874	0.995025	Cluster 5
ABCG22;ABC TRANSPORTER G FAMILY MEMBER 22Similar to ABC transporter.:PF01061.17;ABC2_membrane;Family_71	0.971001	0.999675	1	1	Cluster 5
FF domain domain containing protein.:PF01846.12;FF;Family_407	1	0.970856	1	1	Cluster 5
NUC1;NUCLEOLIN 1:OsNUC1, OsNUC1-L;nucleolin 1;Nucleolin-like protein, Salt stress response:PF00076.15;RRM_1;Domain_20	0.994737	0.964429	1	1	Cluster 5
Tho complex subunit 7 domain containing protein.:PF05615.6;THOC7;Family_69	0.904726	0.941104	0.815534	0.0547264	Cluster 4
Similar to NADPH-cytochrome P450 reductase (Fragment).:PF00175.14;NAD_binding_1;Domain_273	0.957647	0.994917	0.932039	0.517413	Cluster 5
Similar to Flavohemoprotein b5/b5R variant.:PF00173.21;Cyt-b5;Domain_89	0.959451	0.996868	0.951456	1	Cluster 5
IQ motif, EF-hand binding site domain containing protein.:PF02179.9;BAG;Family_365	0.997368	0.959332	0.873786	0.0597015	Cluster 4
DCL3A;DICER-LIKE 3A:OsDCL3a;Dicer-like 3a;Dicer-like 3 homolog, 24-nt siRNA processing, Control of agricultural trait:PF00636.19;Ribonuclease_3;Family_507	0.953149	0.993359	0.941748	0.965174	Cluster 5
Transferase family protein.:PF02458.8;Transferase;Family_227	0.959252	1	0.951456	1	Cluster 5
MRP3;MULTIDRUG RESISTANCE-ASSOCIATED PROTEIN 3Similar to MRP-like ABC transporter.:PF00664.16;ABC_membrane;Family_1499	0.957895	1	0.990291	1	Cluster 5
TRBF1;TELOMERE REPEAT-BINDING FACTOR 1:OsTRBF1;TELOMERE REPEAT BINDING FACTOR 1;Telomere repeat-binding factor of the single Myb histone family:PF00249.24;Myb_DNA-binding;Domain_235	0.94882	1	1	1	Cluster 5
Hypothetical conserved gene.:_125	0.834432	0.890755	0.883495	0.686567	Cluster 5
PF08590.3;DUF1771;Domain_581	0.856819	0.925145	0.805825	0.0547264	Cluster 4
AT hook, DNA-binding, conserved site domain containing protein.:_350	0.931579	1	0.961165	0.995025	Cluster 5
Similar to Glutathione transporter.:PF03169.8;OPT;Family_10	0.992327	0.921688	0.92233	0.487562	Cluster 5
Similar to Leucine-rich receptor-like protein kinase.:PF00560.26;LRR_1;Repeat_652	1	0.920866	0.970874	1	Cluster 5
Similar to SET domain protein SDG111.:PF00856.21;SET;Family_156	1	0.918462	0.912621	0.751244	Cluster 5
YT521-B-like protein family protein.:_245	0.999462	0.914435	0.980583	1	Cluster 5
Similar to Nodulin-like protein.:PF00892.13;EamA;Family_399	0.908124	0.994386	0.951456	1	Cluster 5
Aldo/keto reductase family protein.:PF00248.14;Aldo_ket_red;Domain_307	0.909692	0.996154	0.990291	1	Cluster 5
GEBP3;GLABROUS1 ENHANCER-BINDING PROTEIN 3Protein of unknown function DUF573 domain containing protein.:PF04504.7;DUF573;Family_439	0.996831	0.894203	0.970874	0.99005	Cluster 5
ETR2;ETHYLENE RESPONSE 2Similar to Ethylene receptor-like protein 1.:PF01590.19;GAF;Family_560	1	0.890524	0.961165	1	Cluster 5
NOC3;NUCLEOLAR COMPLEX-ASSOCIATED PROTEIN 3CCAAT-binding factor domain containing protein.:PF03914.10;CBF;Family_405	0.882571	0.995962	0.932039	0.985075	Cluster 5
Protein of unknown function DUF869, plant family protein.:PF05911.4;DUF869;Family_639	0.817168	0.937201	0.893204	0.736318	Cluster 5
CUL1;CULLIN 1Not CCR4-Not complex component, N-terminal domain containing protein.:PF04153.11;NOT2_3_5;Family_387	0.651891	0.497336	0.61165	0.0547264	Cluster 1
SR45;_PF00076.15;RRM_1;Domain_29	0.813939	0.971754	0.932039	0.9801	Cluster 5
Similar to RNA helicase (Fragment).:PF00270.22;DEAD;Domain_571	0.839696	0.99935	0.932039	1	Cluster 5
PF1 protein.:PF00538.12;Linker_histone;Domain_128	0.999462	0.839358	0.932039	0.985075	Cluster 5
Hypothetical conserved gene.:PF06862.5;DUF1253;Family_53	0.993124	0.828755	0.854369	0.233831	Cluster 4
BZIP46;b-ZIP TRANSCRIPTION FACTOR 46:BZIP46, ABL1, bZIP46, OsABL1, OsbZIP46, OsAREB8, OsABF2, OsABF3;b-ZIP TRANSCRIPTION FACTOR 46, ABI5-like1, bZIP transcription factor 46, AREB/ABF-family transcription factor OsAREB8, AREB/ABF-family protein 8, ABA-responsive element binding factor 2;bZIP transcription factor, Positive regulator of ABA signaling, Drought tolerance:PF00170.14;bZIP_1;Family_109	0.945977	0.779162	0.864078	0.995025	Cluster 5
:OsPKG;cGMP-dependent protein kinase;cGMP-dependent protein kinase, Mediation of gibberellin signaling, Salt stress response:PF00481.14;PP2C;Family_75	0.998387	0.823719	0.980583	1	Cluster 5
Membrane-anchored ubiquitin-fold protein, HCG-1 domain containing protein.:_87	0.818421	0.996727	0.912621	0.945274	Cluster 5
PF04578.6;DUF594;Family_584	0.456546	0.275503	0.300971	0.487562	Cluster 2
:OsABP;DEAD-box helicase ATP-binding protein;DEAD-box helicase ATP-binding protein, Response to abiotic stress (salt, dehydration, ABA, blue and red light):PF00271.24;Helicase_C;Family_381	0.815789	0.999298	0.912621	1	Cluster 5
Similar to Seed protein B32E (Fragment).:PF00790.12;VHS;Family_411	0.942691	0.752288	0.873786	0.825871	Cluster 5
Similar to cDNA clone:001-043-A08, full insert sequence.:PF03661.6;UPF0121;Family_7	0.73239	0.92527	0.728155	0.18408	Cluster 4
PUB5;PLANT U-BOX-CONTAINING PROTEIN 5Similar to ubiquitin-protein ligase.:PF04564.8;U-box;Domain_2	0.971053	0.77197	0.912621	1	Cluster 5
Pathogenic type III effector avirulence factor Avr cleavage site domain containing protein.:PF05627.4;AvrRpt-cleavage;Domain_126	0.949546	0.740236	0.902913	0.970149	Cluster 5
ATG5;AUTOPHAGY ASSOCIATED GENE 5Similar to APG5 (Autophagy 5) like protein.:PF04106.5;APG5;Family_320	0.997053	0.783602	0.902913	0.522388	Cluster 5
Similar to ENTH1 protein (Fragment).:PF01417.13;ENTH;Domain_220	0.97523	0.736378	0.737864	0.179104	Cluster 4
Conserved hypothetical protein.:_340	0.254861	0.0135412	0.0776699	0.00497512	Cluster 2
Tetratricopeptide-like helical domain containing protein.:_301	0.997368	0.734348	0.893204	1	Cluster 5
Regulation of nuclear pre-mRNA protein domain containing protein.:PF12243.1;CTK3;Domain_531	0.308337	0.0090892	0.145631	0.00995025	Cluster 2
SPF1;SUMO PROTEASE RELATED TO FERTILITY 1:OsSPF1, OsSPF1.1;-;SUMO protease:PF02902.12;Peptidase_C48;Domain_664	0.677137	0.993195	0.92233	1	Cluster 5
Similar to KI domain interacting kinase 1.:PF01657.10;DUF26;Family_626	0.990501	0.62626	0.883495	1	Cluster 5
Similar to VIP1 protein.:_176	0.460748	0.0159511	0.359223	0.771144	Cluster 2
SL1;STAMENLESS 1:SL1, sl1(t), sl1, stl1, opb, OPB1, ps, PS, OPB;STAMENLESS 1, stamenless1, stamenless 1, stamenless-1, open break, pistilloid-stamen;C2H2 zinc-finger transcription factor, Floral organ identity, Cellular proliferation:_10	0.958033	0.50202	0.854369	0.950249	Cluster 3
RRJ1;_:RRJ1;-;Cystathionine &gamma;-lyase:PF01053.13;Cys_Met_Meta_PP;Domain_86	0.71044	0.235685	0.417476	0.104478	Cluster 1
SET1;SET PROTEIN 1:SDG721;SET-domain group protein 721;TRITHORAX-like protein, Regulation of H3K4 methylation, Regulation of plant height and pollen grain development:PF00856.21;SET;Family_339	0.608208	0.107656	0.339806	0.00497512	Cluster 1
Similar to predicted protein.:PF08282.5;Hydrolase_3;Domain_292	0.989001	0.46248	0.92233	0.99005	Cluster 3
Similar to OSIGBa0118P15.3 protein.:_73	0.85908	0.315616	0.601942	0.686567	Cluster 3
PF00069.18;Pkinase;Domain_81	0.815461	0.200652	0.543689	0.0845771	Cluster 1
Tubulin/FtsZ, GTPase domain containing protein.:PF10644.2;Misat_Myo_SegII;Domain_568	0.981801	0.313327	0.728155	0.9801	Cluster 3
MT1G;METALLOTHIONEIN 1GMetallothionein-like protein type 1.:PF01439.11;Metallothio_2;Family_12	0.992967	0.317447	0.796117	1	Cluster 3
Hypothetical conserved gene.:PF03215.8;Rad17;Family_71	0.73154	0.050643	0.359223	0.0248756	Cluster 1
Molecular chaperone, heat shock protein, Hsp40, DnaJ domain containing protein.:PF00226.24;DnaJ;Domain_252	0.784401	0.0674304	0.436893	0	Cluster 1
PF00917.19;MATH;Domain_789	0.833057	0.0995492	0.728155	0.537313	Cluster 3
:OsRPA2, OsRPA32;replication protein A 30kDa;32-kDa subunit of replication protein A:PF01336.18;tRNA_anti;Domain_172	0.966431	0.210835	0.650485	0.447761	Cluster 3
Nucleotide-binding, alpha-beta plait domain containing protein.:PF00076.15;RRM_1;Domain_53	0.859285	0.0901333	0.475728	0.0597015	Cluster 1
BRCT domain containing protein.:PF03031.11;NIF;Family_533	0.980975	0.190604	0.621359	0.835821	Cluster 3
LGD1;LAGGING GROWTH AND DEVELOPMENT 1:LGD1, LGD1.1;LAGGING GROWTH AND DEVELOPMENT 1;Von Willebrand factor type A (VWA) domain containing protein, RNA binding protein, Regulation of vegetative growth and development:_86	0.915789	0.0711707	0.572816	0.0945274	Cluster 1
Scramblase family protein.:PF03803.8;Scramblase;Family_84	0.980078	0.0775885	0.524272	0.0597015	Cluster 1
Similar to octicosapeptide/Phox/Bem1p (PB1) domain-containing protein / tetratricopeptide repeat (TPR)-containing protein.:PF00564.17;PB1;Domain_427	0.976611	0.0401466	0.61165	0.0149254	Cluster 1

### Sheet: Column headers
Combined_annotation	Combined gene annotation from Oryzabase, RAP-DB and MSU
jap_family_ref_freq	Reference frequency in rice family
ind_family_ref_freq	Reference frequency in rice family
admx_family_ref_freq	Reference frequency in rice family
aus_family_ref_freq	Reference frequency in rice family
Cluster_no	Cluster number from allele frequency across families heatmap in Figure 4b
